# SARS-CoV-2 Genome Sequencing Methods Differ In Their Ability To Detect Variants From Low Viral Load Samples

**DOI:** 10.1101/2021.05.01.442304

**Authors:** C. Lam, K. Gray, M. Gall, R. Sadsad, A. Arnott, J. Johnson-Mackinnon, W. Fong, K. Basile, J. Kok, D. E. Dwyer, V. Sintchenko, R.J. Rockett

## Abstract

SARS-CoV-2 genomic surveillance has been vital in understanding the spread of COVID-19, the emergence of viral escape mutants and variants of concern. However, low viral loads in clinical specimens affect variant calling for phylogenetic analyses and detection of low frequency variants, important in uncovering infection transmission chains. We systematically evaluated three widely adopted SARS-CoV-2 whole genome sequencing methods for their sensitivity, specificity, and ability to reliably detect low frequency variants. Our analyses highlight that the ARTIC v3 protocol consistently displays high sensitivity for generating complete genomes at low viral loads compared with the probe-based Illumina respiratory viral oligo panel, and a pooled long-amplicon method. We show substantial variability in the number and location of low-frequency variants detected using the three methods, highlighting the importance of selecting appropriate methods to obtain high quality sequence data from low viral load samples for public health and genomic surveillance purposes.
