## Supplementary material for "SARS-CoV-2 Genome Sequencing Methods Differ In Their Ability To Detect Variants From Low Viral Load Samples": SRA Accession details for fastQ files generated in this study

Accession	Organism	Tax ID	Isolate	Method used	Modilifcation of method
SRR14305648	Severe acute respiratory syndrome coronavirus 2	2697049	NSW08_Culture_AR_3	Artic_v3	Nil
SRR14305647	Severe acute respiratory syndrome coronavirus 2	2697049	NSW08_Culture_AR_4	Artic_v3	Nil
SRR14305618	Severe acute respiratory syndrome coronavirus 2	2697049	NSW08_Culture_AR_5	Artic_v3	Nil
SRR14305607	Severe acute respiratory syndrome coronavirus 2	2697049	NSW08_Culture_AR_6	Artic_v3	Nil
SRR14305596	Severe acute respiratory syndrome coronavirus 2	2697049	NSW08_Culture_AR_7	Artic_v3	Nil
SRR14305585	Severe acute respiratory syndrome coronavirus 2	2697049	NSW08_Culture_ARB_3	Artic_v3	rebalanced primers
SRR14305574	Severe acute respiratory syndrome coronavirus 2	2697049	NSW08_Culture_ARB_5	Artic_v3	rebalanced primers
SRR14305563	Severe acute respiratory syndrome coronavirus 2	2697049	NSW08_Culture_LA_3	Long amplicon	Nil
SRR14305552	Severe acute respiratory syndrome coronavirus 2	2697049	NSW08_Culture_LA_4	Long amplicon	Nil
SRR14305541	Severe acute respiratory syndrome coronavirus 2	2697049	NSW08_Culture_LA_5	Long amplicon	Nil
SRR14305646	Severe acute respiratory syndrome coronavirus 2	2697049	NSW08_Culture_LA_6	Long amplicon	Nil
SRR14305635	Severe acute respiratory syndrome coronavirus 2	2697049	NSW08_Culture_LA_7	Long amplicon	Nil
SRR14305626	Severe acute respiratory syndrome coronavirus 2	2697049	NSW08_Culture_RVOP_3	RVOP	Nil
SRR14305625	Severe acute respiratory syndrome coronavirus 2	2697049	NSW08_Culture_RVOP_4	RVOP	Nil
SRR14305624	Severe acute respiratory syndrome coronavirus 2	2697049	NSW08_Culture_RVOP_5	RVOP	Nil
SRR14305623	Severe acute respiratory syndrome coronavirus 2	2697049	NSW08_Culture_RVOP_6	RVOP	Nil
SRR14305622	Severe acute respiratory syndrome coronavirus 2	2697049	NSW08_Culture_RVOP_7	RVOP	Nil
SRR14305621	Severe acute respiratory syndrome coronavirus 2	2697049	NSW14_Culture_AR_3	Artic_v3	Nil
SRR14305620	Severe acute respiratory syndrome coronavirus 2	2697049	NSW14_Culture_AR_4	Artic_v3	Nil
SRR14305619	Severe acute respiratory syndrome coronavirus 2	2697049	NSW14_Culture_AR_5	Artic_v3	Nil
SRR14305617	Severe acute respiratory syndrome coronavirus 2	2697049	NSW14_Culture_AR_6	Artic_v3	Nil
SRR14305616	Severe acute respiratory syndrome coronavirus 2	2697049	NSW14_Culture_AR_7	Artic_v3	Nil
SRR14305615	Severe acute respiratory syndrome coronavirus 2	2697049	NSW14_Culture_ARB_3	Artic_v3	rebalanced primers
SRR14305614	Severe acute respiratory syndrome coronavirus 2	2697049	NSW14_Culture_ARB_5	Artic_v3	rebalanced primers
SRR14305613	Severe acute respiratory syndrome coronavirus 2	2697049	NSW14_Culture_LA_3	Long amplicon	Nil
SRR14305612	Severe acute respiratory syndrome coronavirus 2	2697049	NSW14_Culture_LA_4	Long amplicon	Nil
SRR14305611	Severe acute respiratory syndrome coronavirus 2	2697049	NSW14_Culture_LA_5	Long amplicon	Nil
SRR14305610	Severe acute respiratory syndrome coronavirus 2	2697049	NSW14_Culture_LA_6	Long amplicon	Nil
SRR14305609	Severe acute respiratory syndrome coronavirus 2	2697049	NSW14_Culture_LA_7	Long amplicon	Nil
SRR14305608	Severe acute respiratory syndrome coronavirus 2	2697049	NSW14_Culture_RVOP_3	RVOP	Nil
SRR14305606	Severe acute respiratory syndrome coronavirus 2	2697049	NSW14_Culture_RVOP_4	RVOP	Nil
SRR14305605	Severe acute respiratory syndrome coronavirus 2	2697049	NSW14_Culture_RVOP_5	RVOP	Nil
SRR14305604	Severe acute respiratory syndrome coronavirus 2	2697049	NSW14_Culture_RVOP_6	RVOP	Nil
SRR14305603	Severe acute respiratory syndrome coronavirus 2	2697049	NSW14_Culture_RVOP_7	RVOP	Nil
SRR14305602	Severe acute respiratory syndrome coronavirus 2	2697049	NSW155_Culture_AR_3	Artic_v3	Nil
SRR14305601	Severe acute respiratory syndrome coronavirus 2	2697049	NSW155_Culture_AR_4	Artic_v3	Nil
SRR14305600	Severe acute respiratory syndrome coronavirus 2	2697049	NSW155_Culture_AR_5	Artic_v3	Nil
SRR14305599	Severe acute respiratory syndrome coronavirus 2	2697049	NSW155_Culture_AR_6	Artic_v3	Nil
SRR14305598	Severe acute respiratory syndrome coronavirus 2	2697049	NSW155_Culture_AR_7	Artic_v3	Nil
SRR14305597	Severe acute respiratory syndrome coronavirus 2	2697049	NSW155_Culture_ARB_3	Artic_v3	rebalanced primers
SRR14305595	Severe acute respiratory syndrome coronavirus 2	2697049	NSW155_Culture_ARB_5	Artic_v3	rebalanced primers
SRR14305594	Severe acute respiratory syndrome coronavirus 2	2697049	NSW155_Culture_LA_3	Long amplicon	Nil
SRR14305593	Severe acute respiratory syndrome coronavirus 2	2697049	NSW155_Culture_LA_4	Long amplicon	Nil
SRR14305592	Severe acute respiratory syndrome coronavirus 2	2697049	NSW155_Culture_LA_5	Long amplicon	Nil
SRR14305591	Severe acute respiratory syndrome coronavirus 2	2697049	NSW155_Culture_LA_6	Long amplicon	Nil
SRR14305590	Severe acute respiratory syndrome coronavirus 2	2697049	NSW155_Culture_LA_7	Long amplicon	Nil
SRR14305589	Severe acute respiratory syndrome coronavirus 2	2697049	NSW155_Culture_RVOP_3	RVOP	Nil
SRR14305588	Severe acute respiratory syndrome coronavirus 2	2697049	NSW155_Culture_RVOP_4	RVOP	Nil
SRR14305587	Severe acute respiratory syndrome coronavirus 2	2697049	NSW155_Culture_RVOP_5	RVOP	Nil
SRR14305586	Severe acute respiratory syndrome coronavirus 2	2697049	NSW155_Culture_RVOP_6	RVOP	Nil
SRR14305584	Severe acute respiratory syndrome coronavirus 2	2697049	NSW155_Culture_RVOP_7	RVOP	Nil
SRR14305583	Severe acute respiratory syndrome coronavirus 2	2697049	NSW26_Culture_AR_3	Artic_v3	Nil
SRR14305582	Severe acute respiratory syndrome coronavirus 2	2697049	NSW26_Culture_AR_4	Artic_v3	Nil
SRR14305581	Severe acute respiratory syndrome coronavirus 2	2697049	NSW26_Culture_AR_5	Artic_v3	Nil
SRR14305580	Severe acute respiratory syndrome coronavirus 2	2697049	NSW26_Culture_AR_6	Artic_v3	Nil
SRR14305579	Severe acute respiratory syndrome coronavirus 2	2697049	NSW26_Culture_AR_7	Artic_v3	Nil
SRR14305578	Severe acute respiratory syndrome coronavirus 2	2697049	NSW26_Culture_LA_3	Long amplicon	Nil
SRR14305577	Severe acute respiratory syndrome coronavirus 2	2697049	NSW26_Culture_LA_4	Long amplicon	Nil
SRR14305576	Severe acute respiratory syndrome coronavirus 2	2697049	NSW26_Culture_LA_5	Long amplicon	Nil
SRR14305575	Severe acute respiratory syndrome coronavirus 2	2697049	NSW26_Culture_LA_6	Long amplicon	Nil
SRR14305573	Severe acute respiratory syndrome coronavirus 2	2697049	NSW26_Culture_LA_7	Long amplicon	Nil
SRR14305572	Severe acute respiratory syndrome coronavirus 2	2697049	NSW26_Culture_RVOP_3	RVOP	Nil
SRR14305571	Severe acute respiratory syndrome coronavirus 2	2697049	NSW26_Culture_RVOP_4	RVOP	Nil
SRR14305570	Severe acute respiratory syndrome coronavirus 2	2697049	NSW26_Culture_RVOP_5	RVOP	Nil
SRR14305569	Severe acute respiratory syndrome coronavirus 2	2697049	NSW26_Culture_RVOP_6	RVOP	Nil
SRR14305568	Severe acute respiratory syndrome coronavirus 2	2697049	NSW26_Culture_RVOP_7	RVOP	Nil
SRR14305567	Severe acute respiratory syndrome coronavirus 2	2697049	NSW26_Culture_ARB_3	Artic_v3	rebalanced primers
SRR14305566	Severe acute respiratory syndrome coronavirus 2	2697049	NSW48_Culture_AR_3	Artic_v3	Nil
SRR14305565	Severe acute respiratory syndrome coronavirus 2	2697049	NSW48_Culture_AR_4	Artic_v3	Nil
SRR14305564	Severe acute respiratory syndrome coronavirus 2	2697049	NSW48_Culture_AR_5	Artic_v3	Nil
SRR14305562	Severe acute respiratory syndrome coronavirus 2	2697049	NSW48_Culture_AR_6	Artic_v3	Nil
SRR14305561	Severe acute respiratory syndrome coronavirus 2	2697049	NSW48_Culture_AR_7	Artic_v3	Nil
SRR14305560	Severe acute respiratory syndrome coronavirus 2	2697049	NSW48_Culture_ARB_3	Artic_v3	rebalanced primers
SRR14305559	Severe acute respiratory syndrome coronavirus 2	2697049	NSW48_Culture_ARB_5	Artic_v3	rebalanced primers
SRR14305558	Severe acute respiratory syndrome coronavirus 2	2697049	NSW48_Culture_LA_3	Long amplicon	Nil
SRR14305557	Severe acute respiratory syndrome coronavirus 2	2697049	NSW48_Culture_LA_4	Long amplicon	Nil
SRR14305556	Severe acute respiratory syndrome coronavirus 2	2697049	NSW48_Culture_LA_5	Long amplicon	Nil
SRR14305555	Severe acute respiratory syndrome coronavirus 2	2697049	NSW48_Culture_LA_6	Long amplicon	Nil
SRR14305554	Severe acute respiratory syndrome coronavirus 2	2697049	NSW48_Culture_LA_7	Long amplicon	Nil
SRR14305553	Severe acute respiratory syndrome coronavirus 2	2697049	NSW48_Culture_RVOP_3	RVOP	Nil
SRR14305551	Severe acute respiratory syndrome coronavirus 2	2697049	NSW48_Culture_RVOP_4	RVOP	Nil
SRR14305550	Severe acute respiratory syndrome coronavirus 2	2697049	NSW48_Culture_RVOP_5	RVOP	Nil
SRR14305549	Severe acute respiratory syndrome coronavirus 2	2697049	NSW48_Culture_RVOP_6	RVOP	Nil
SRR14305548	Severe acute respiratory syndrome coronavirus 2	2697049	NSW48_Culture_RVOP_7	RVOP	Nil
SRR14305547	Severe acute respiratory syndrome coronavirus 2	2697049	NSW05_Culture_AR_3	Artic_v3	Nil
SRR14305546	Severe acute respiratory syndrome coronavirus 2	2697049	NSW05_Culture_AR_4	Artic_v3	Nil
SRR14305545	Severe acute respiratory syndrome coronavirus 2	2697049	NSW05_Culture_AR_5	Artic_v3	Nil
SRR14305544	Severe acute respiratory syndrome coronavirus 2	2697049	NSW05_Culture_AR_6	Artic_v3	Nil
SRR14305543	Severe acute respiratory syndrome coronavirus 2	2697049	NSW05_Culture_AR_7	Artic_v3	Nil
SRR14305542	Severe acute respiratory syndrome coronavirus 2	2697049	NSW05_Culture_ARB_3	Artic_v3	rebalanced primers
SRR14305540	Severe acute respiratory syndrome coronavirus 2	2697049	NSW05_Culture_ARB_5	Artic_v3	rebalanced primers
SRR14305539	Severe acute respiratory syndrome coronavirus 2	2697049	NSW05_Culture_LA_3	Long amplicon	Nil
SRR14305538	Severe acute respiratory syndrome coronavirus 2	2697049	NSW05_Culture_LA_4	Long amplicon	Nil
SRR14305537	Severe acute respiratory syndrome coronavirus 2	2697049	NSW05_Culture_LA_5	Long amplicon	Nil
SRR14305536	Severe acute respiratory syndrome coronavirus 2	2697049	NSW05_Culture_LA_6	Long amplicon	Nil
SRR14305535	Severe acute respiratory syndrome coronavirus 2	2697049	NSW05_Culture_LA_7	Long amplicon	Nil
SRR14305534	Severe acute respiratory syndrome coronavirus 2	2697049	NSW05_Culture_RVOP_3	RVOP	Nil
SRR14305533	Severe acute respiratory syndrome coronavirus 2	2697049	NSW05_Culture_RVOP_4	RVOP	Nil
SRR14305532	Severe acute respiratory syndrome coronavirus 2	2697049	NSW05_Culture_RVOP_5	RVOP	Nil
SRR14305531	Severe acute respiratory syndrome coronavirus 2	2697049	NSW05_Culture_RVOP_6	RVOP	Nil
SRR14305645	Severe acute respiratory syndrome coronavirus 2	2697049	NSW05_Culture_RVOP_7	RVOP	Nil
SRR14305644	Severe acute respiratory syndrome coronavirus 2	2697049	NSW13_Culture_AR_3	Artic_v3	Nil
SRR14305643	Severe acute respiratory syndrome coronavirus 2	2697049	NSW13_Culture_AR_4	Artic_v3	Nil
SRR14305642	Severe acute respiratory syndrome coronavirus 2	2697049	NSW13_Culture_AR_5	Artic_v3	Nil
SRR14305641	Severe acute respiratory syndrome coronavirus 2	2697049	NSW13_Culture_AR_6	Artic_v3	Nil
SRR14305640	Severe acute respiratory syndrome coronavirus 2	2697049	NSW13_Culture_AR_7	Artic_v3	Nil
SRR14305639	Severe acute respiratory syndrome coronavirus 2	2697049	NSW13_Culture_ARB_3	Artic_v3	rebalanced primers
SRR14305638	Severe acute respiratory syndrome coronavirus 2	2697049	NSW13_Culture_ARB_5	Artic_v3	rebalanced primers
SRR14305637	Severe acute respiratory syndrome coronavirus 2	2697049	NSW13_Culture_LA_3	Long amplicon	Nil
SRR14305636	Severe acute respiratory syndrome coronavirus 2	2697049	NSW13_Culture_LA_4	Long amplicon	Nil
SRR14305634	Severe acute respiratory syndrome coronavirus 2	2697049	NSW13_Culture_LA_5	Long amplicon	Nil
SRR14305633	Severe acute respiratory syndrome coronavirus 2	2697049	NSW13_Culture_LA_6	Long amplicon	Nil
SRR14305632	Severe acute respiratory syndrome coronavirus 2	2697049	NSW13_Culture_LA_7	Long amplicon	Nil
SRR14305631	Severe acute respiratory syndrome coronavirus 2	2697049	NSW13_Culture_RVOP_3	RVOP	Nil
SRR14305630	Severe acute respiratory syndrome coronavirus 2	2697049	NSW13_Culture_RVOP_4	RVOP	Nil
SRR14305629	Severe acute respiratory syndrome coronavirus 2	2697049	NSW13_Culture_RVOP_5	RVOP	Nil
SRR14305628	Severe acute respiratory syndrome coronavirus 2	2697049	NSW13_Culture_RVOP_6	RVOP	Nil
SRR14305627	Severe acute respiratory syndrome coronavirus 2	2697049	NSW13_Culture_RVOP_7	RVOP	Nil
